# Polyclonal-Monoclonal Transition in Lung Squamous Cell Carcinoma Evolution

**DOI:** 10.64898/2026.03.27.714653

**Authors:** Taoyu Zhu, Yaping Xu, Junming Li, Zijin Wang, Zhenting Zhang, Boyu Wang, Mingyang Xiao, Boxin Liu, Manyu Xiao, Huiran Wang, Xinyi Xu, Ran Ji, Bo Yang, Songsong Li, Zuolin Shen, Xueqi Han, Xi Lu, Chen Lian, Xinyan Han, Yufei Liu, Silin Chen, Yunze Wang, Qian Tang, Yao Yao, Lian Wang, Huaqiong Huang, Qinglin Li, Da Wang, Xinwan Su, Bing Xia, Hongshan Guo, Xushen Xiong, Xuru Jin, Shirong Zhang, Yong Tang, Jian Liu

## Abstract

The evolutionary trajectory of lung squamous cell carcinoma (LUSC) remains poorly defined, hindering the development of effective therapies. By integrating genomic and transcriptomic sequencing from human LUSC specimens, we delineated a polyclonal-to-monoclonal evolutionary trajectory during LUSC progression. This evolutionary pattern was corroborated by single-cell RNA sequencing, which revealed consistent tumor cell heterogeneity. Specifically, the SBS5 mutational signature was enriched and correlated with poor prognosis independent of tumor stage. By further utilizing the spontaneous LUSC mouse model to identify key genomic and genetic events in LUSC progression, we observed that the JNK pathway was inhibited and that cytoskeleton-related pathways were dysregulated during LUSC development, and identified the mutations in the JNK pathway (e.g., *DACT1*) and cytoskeletal regulators (e.g., *KIF26A*). Collectively, these findings established a polyclonal–monoclonal evolution paradigm for LUSC, potentially regulated by JNK pathways, which could benefit LUSC precision therapeutics.
