## Supplementary material for "Polyclonal-Monoclonal Transition in Lung Squamous Cell Carcinoma Evolution": Table S3

### Sheet: Sheet1
Table S3. The quality control data of human and mouse scRNA-seq data.
	Mean UMI per cell	Mean gene number per cell	Max percent of mitochondria genes
Human	9854.17	1680.74	30
Mouse	5079.33	1461.42	30
