## Supplementary material for "Polyclonal-Monoclonal Transition in Lung Squamous Cell Carcinoma Evolution": Table 1

### Sheet: Sheet1
Table.1 Conserved mutated genes and their mutation sites in human and mouse LUSC samples
Hugo_Symbol	HGVSp_Short
ABCA3	,p.A252=,p.D253N,p.E655=,p.E79K,p.G1258=,p.G1492R,p.G201=,p.G571=,p.L1195Sfs*4,p.L1369=,p.L1666=,p.L741=,p.M489I,p.Q262*,p.R1393=,p.S607=,p.T803=,p.X1662_splice,p.X489_splice,p.Y518*
AHNAK2	p.A1224T,p.A2458V,p.A2637=,p.A371T,p.A3755=,p.A3880Tfs*22,p.A434=,p.A5685V,p.A785G,p.A910=,p.D1045N,p.D1210=,p.D1934=,p.D2441=,p.D3025=,p.D3089=,p.D3254=,p.D3298Y,p.D3341V,p.D3616H,p.D3788Tfs*9,p.D4189N,p.E1146=,p.E1783Q,p.E4026*,p.E4581*,p.E5234K,p.E577K,p.F3313=,p.F5235=,p.G2380C,p.G2854W,p.G3127R,p.G3573S,p.G461R,p.G716V,p.I190M,p.I3191=,p.I587M,p.K1936=,p.K2324N,p.K2733=,p.K3794R,p.K3997=,p.K…
AKR1C1	,p.E224K,p.V120E
AKR1C2	p.G158*
ARHGAP31	p.A1152S,p.A18=,p.A483=,p.D1117Y,p.D559N,p.E1136D,p.E225=,p.E228*,p.E740*,p.E995D,p.F693Ifs*28,p.G422C,p.L496=,p.L651=,p.L745=,p.L749=,p.P1111H,p.P448Qfs*37,p.P513L,p.Q1056H,p.Q202L,p.Q683*,p.R1008T,p.R144W,p.R199L,p.R269S,p.R426L,p.R950C,p.S1324*,p.S1330F,p.S1384F,p.S457=,p.T1367S,p.V465=,p.V882G,p.W913R
ARID4B	p.D511H,p.E966Q,p.H1108=,p.I182F,p.I749V,p.K688Q,p.L108=,p.L1292=,p.S1298*,p.S757L,p.V982L
ATP13A3	,p.D1064N,p.E1161K,p.E819=,p.G1024=,p.I450M,p.K1214=,p.M880V,p.P603=,p.P987S,p.Q1013E,p.Q13H,p.Q470E,p.T180A,p.W1027Lfs*9,p.Y407C
ATP13A5	p.A229=,p.A614G,p.C634S,p.C792R,p.D486=,p.E1140K,p.E22*,p.E274Q,p.G1030A,p.G555=,p.H29Y,p.H513L,p.K104T,p.K666Q,p.L219P,p.M476T,p.M826V,p.N1027Y,p.P363Lfs*18,p.Q327H,p.Q612*,p.S359C,p.S40F,p.S573L,p.S709N,p.S757F,p.T725=,p.V356=,p.X1133_splice
BDH1	p.D278N,p.D300N,p.E225K,p.F213L,p.T149=,p.T307=,p.T309S,p.V127=
BMP6	p.A395=,p.A400D,p.A451T,p.L346=,p.L489=,p.P341T,p.Q422*
BRF1	p.D454Y,p.E331=,p.L122=,p.P576=,p.T145=
CAGE1	p.A720P,p.E453D,p.L485=,p.L494R,p.N239Kfs*7,p.S216=,p.T706=
CALML5	p.L110M,p.M122T,p.S58=,p.V100L
CCDC14	p.D616N,p.E149G,p.G582=,p.I439K,p.L769=,p.N732D,p.R755I,p.S492*,p.V788=
CDC5L	p.K60N,p.R240G,p.R679L,p.S800T,p.T566A
CDCA4	p.Q33L,p.V11F,p.V239A
CEP170B	p.L640R,p.P1018L,p.P139Ifs*36,p.Q978K,p.R1294Q,p.R1298G,p.T313=,p.V105=
CYP7B1	p.A316E,p.D320=,p.E272Q,p.I395=,p.S149F,p.Y307F
DSP	p.A137G,p.G394W,p.G509=,p.G810E,p.I2213M,p.I950M,p.K2463N,p.K2484E,p.K2592N,p.L1423=,p.L269=,p.L522=,p.L693=,p.N1237I,p.P24S,p.Q1286L,p.Q1567*,p.Q1569Kfs*4,p.Q307E,p.Q588=,p.R1838C,p.R2649Sfs*31,p.R456K,p.S2331C,p.S2585C,p.S2809L,p.T188=,p.T1963S,p.T2747=,p.V635=,p.X996_splice,p.Y138C,p.Y2316*
E4F1	p.C437F,p.D515H,p.L173=,p.P163=,p.P86S,p.Q467R,p.V121L,p.V7M
ESYT2	p.G406V,p.G567W,p.I351F,p.I430M,p.I790=,p.P744=,p.P763=,p.Q395L,p.Q671E,p.R364G,p.V360=,p.W206C,p.W206L
GFER	p.N175S
GP5	p.F286=,p.G179E,p.G291C,p.G47V,p.H85L,p.I539M,p.L244=,p.L375=,p.N180K,p.Q193=,p.V75I
HEATR1	p.A174G,p.A397S,p.E1503D,p.E365K,p.E618K,p.E774Q,p.G1271R,p.L1060=,p.L1524=,p.L354=,p.M835L,p.P1167A,p.P1397S,p.Q1629R,p.R525*,p.R525L,p.R79Q,p.S22C,p.S786=,p.V355F,p.X48_splice
HECW1	p.A1219=,p.A1319=,p.A452S,p.A468S,p.A645=,p.A700S,p.A766P,p.A774=,p.D1166N,p.D609Y,p.D674E,p.E1161Q,p.E1288*,p.E379Nfs*32,p.E772*,p.E962A,p.F1243Y,p.G1451C,p.G200=,p.G672C,p.G778R,p.G936R,p.H1067Q,p.I1010V,p.I141=,p.I546=,p.K1118N,p.K129*,p.L1531Q,p.L758=,p.N1060=,p.P1126=,p.P359H,p.P359T,p.P662H,p.P662L,p.Q268*,p.R1277Q,p.R15K,p.R496L,p.R533S,p.R718C,p.R844L,p.R871T,p.R890G,p.S1539Kfs*53,p.S730=…
HSPBAP1	p.A2P,p.A346E,p.E21K,p.E31*
IGF2R	p.A281V,p.A759T,p.C1461Y,p.C2232R,p.C228=,p.C318S,p.D1932Y,p.D199E,p.D479=,p.E1617*,p.E1651*,p.F2203=,p.G1709V,p.G1844W,p.H86Y,p.I1472M,p.I1472V,p.I964N,p.K386*,p.L1453Q,p.L410H,p.P1413Rfs*23,p.Q127R,p.Q925E,p.R1669C,p.R91G,p.S223*,p.S2347C,p.S2423=,p.S2465T,p.S290L,p.T1470A,p.T462=,p.Y2351*
INF2	p.A253=,p.D702N,p.D979N,p.F608=,p.G779C,p.L633I,p.L749=,p.Q366*,p.S85L
JAG2	p.C432R,p.C959Y,p.D387N,p.D564N,p.E239Q,p.E576K,p.E635D,p.G1206C,p.G397S,p.H1214N,p.I386=,p.P366L,p.R177G,p.R212Q,p.R342M,p.S1208L,p.T69K
KALRN	,p.A240G,p.A240T,p.A573T,p.A594T,p.A963=,p.C2548G,p.D1795E,p.D766N,p.E1681*,p.E2092*,p.E2183D,p.E2199D,p.E2664V,p.E522D,p.E666D,p.E775Q,p.E941K,p.F2846Y,p.G1908=,p.H2404N,p.H873R,p.I2600V,p.K1782N,p.L1191P,p.L1860=,p.L1860I,p.L190=,p.L2134M,p.L2149=,p.L2791M,p.M298I,p.M642V,p.N1885T,p.N696S,p.P1486=,p.P732=,p.Q335P,p.Q518R,p.Q635H,p.Q684K,p.Q812=,p.R101=,p.R1095W,p.R1114=,p.R1210=,p.R1231P,p.R140…
KIF26A	p.A1217T,p.D922N,p.E228*,p.E639G,p.G112=,p.G1151S,p.G181V,p.G460=,p.K672R,p.P954Hfs*31,p.R1269Q,p.S1470P,p.S928=,p.T166=
LYST	p.A1997S,p.A2380=,p.C3512S,p.D1508Y,p.D1903H,p.E2901D,p.G49C,p.K121N,p.L1055=,p.L1362F,p.L1366=,p.L2265Ifs*29,p.L264F,p.L566*,p.L596=,p.L878Sfs*21,p.N97K,p.P1623Lfs*25,p.P2771R,p.P3753=,p.P883L,p.Q3497H,p.Q622*,p.Q771*,p.R3595K,p.R3702S,p.R813Q,p.S1476F,p.S1653*,p.S1680*,p.S1859F,p.S2076Y,p.S2113L,p.S248I,p.S3389=,p.S910I,p.S948R,p.S965=,p.S965C,p.T2116=,p.T3406A,p.V3691=,p.V852=,p.X3647_splice
MTA1	p.A689T,p.G381R,p.P492L,p.R484H,p.V12=,p.W317C,p.W317S,p.Y472C
NTN3	p.F193=,p.Q250*,p.R332=
PACS2	p.A554V,p.E89=,p.G219R,p.G219W,p.H876P,p.R565L,p.R76P,p.S238L,p.S61F,p.S885C,p.S97del,p.T292I,p.V684L
PARP14	p.A1427Gfs*4,p.E1477D,p.E972A,p.F926=,p.K1491N,p.L128=,p.P1340L,p.P1340Q,p.Q196=,p.S14=,p.V797F
PLA1A	p.A114T,p.D48H,p.G417E,p.H260Y,p.M174I,p.Q377*,p.Q52P,p.Q65H,p.R262S,p.S140R,p.T446=
PLD4	p.A365S,p.D221H,p.G144=,p.L325=,p.N150=,p.P113H,p.R223G
PLG	p.A301S,p.C352F,p.C53=,p.K109N,p.L41=,p.N809D,p.P265T,p.P465A,p.Q125*,p.R343L,p.R512K,p.T114=,p.T247=,p.T279K,p.T290=,p.V26M,p.V287L,p.V373E
PPP1R13B	p.D819=,p.E64*,p.G1017=,p.I805=,p.K1015Q,p.L233del,p.S566F,p.S632F
PTPRN2	,p.A250D,p.A469=,p.A510=,p.A751=,p.E746Q,p.G551*,p.G653V,p.G852=,p.H430N,p.K427Sfs*84,p.L269=,p.L499V,p.L654=,p.L788M,p.L845=,p.N866K,p.P861Q,p.R152Q,p.R349*,p.R372C,p.R394G,p.R786W,p.R951=,p.R951Q,p.S208=,p.S794N,p.S952R,p.T592=,p.X127_splice,p.X806_splice
RIOK1	p.E34Q,p.P164=,p.Q408E,p.Y429C
ROPN1	p.C127R,p.L164F,p.R208M
RYR2	,p.A1090=,p.A1717S,p.A1798D,p.A1956=,p.A2101S,p.A2345T,p.A2346E,p.A2665S,p.A266S,p.A2883D,p.A2964E,p.A2985E,p.A3368S,p.A3523T,p.A3696T,p.A3729=,p.A3736E,p.A3757V,p.A4070=,p.A4234G,p.A4607S,p.A4954S,p.C2622*,p.C3243R,p.C3680F,p.C948=,p.D1199H,p.D1274G,p.D1512Y,p.D1640Y,p.D2511E,p.D3540N,p.D3977H,p.D4210E,p.D4808Y,p.D4899V,p.E1269Kfs*3,p.E1853K,p.E2079=,p.E2169*,p.E2252K,p.E255Q,p.E2698=,p.E2881G,p…
SEC22A	p.A188S,p.D49H,p.K146=,p.L258M,p.M100T,p.Q91*,p.S65P,p.Y248C
SEMA5B	p.A123=,p.A227=,p.A445=,p.A836T,p.C907*,p.E461D,p.G328S,p.G432C,p.G828D,p.G927S,p.H1061=,p.I293T,p.I656=,p.K177Rfs*13,p.L1071M,p.L365=,p.P1108L,p.P72=,p.R1138L,p.R1146=,p.R348C,p.R635Q,p.S672*,p.T1040=,p.T484K,p.T938=,p.V704L,p.V875I,p.X284_splice,p.X711_splice,p.X761_splice,p.X836_splice
SIVA1	p.H56Q
TBL3	p.R165H,p.R707W,p.S399R,p.S498=
TMEM179	p.T92K,p.V23M
TRMT61A	p.G279S
VIPR2	p.C192F,p.R152M,p.R26L,p.S80N,p.W219R
ZMYND11	p.Q391E
ZNF519	p.A384D,p.D219N,p.G288V,p.G93R,p.H338R,p.N36Kfs*41,p.Q25E,p.R276S,p.R331S,p.R368K,p.R387K,p.R499M,p.S108I,p.T420A
ZNF665	,p.E530=,p.G110E,p.G175E,p.G501V,p.G567A,p.G57R,p.H83Y,p.K45N,p.L55=,p.N601I,p.P224L,p.Q544K,p.R245I,p.R562W,p.T151S,p.T500P,p.V343I
