## Supplementary material for "Polyclonal-Monoclonal Transition in Lung Squamous Cell Carcinoma Evolution": Table 2

### Sheet: Supplementary File2_wgs
Table.2. Impact of mutations on DACT1 and KIF26A total protein and domain structures
KIF26A	Structural Domain	TM-score	Identity
KIF26A human G181V	whole	0.4	0.73
	371-725	0.99	1
KIF26A human K672R	whole	0.4	0.62
	371-725	0.99	1
KIF26A human P954H fs*31	whole	0.27	0.79
	371-725	0.99	1
KIF26A human R1269Q	whole	0.43	0.68
	371-725	0.99	1
KIF26A human S1470P	whole	0.4	0.63
	371-725	1	1
KIF26A human G1151S	whole	0.33	0.66
	371-725	0.99	1
KIF26A human A1217T	whole	0.39	0.74
	371-725	0.99	1
KIF26A human D922N	whole	0.43	0.65
	371-725	0.99	1
KIF26A human E639Q	whole	0.4	0.56
	371-725	0.99	1
KIF26A mouse T120A	whole	0.42	0.57
	364-718	0.98	1
KIF26A mouse S163P	whole	0.31	0.76
	364-718	0.99	1
KIF26A mouse T1333N	whole	0.38	0.65
	364-718	0.98	1
KIF26A mouse V1421A	whole	0.36	0.68
	364-718	0.99	1
KIF26A mouse 635i	whole	0.4	0.6
	364-718	0.98	1
KIF26A mouse 690i	whole	0.37	0.67
	364-718	0.99	1
KIF26A mouse g1101s	whole	0.37	0.65
	364-718	0.98	1
KIF26A mouse a1200v	whole	0.45	0.58
	364-718	0.98	1
KIF26A mouse n152d	whole	0.33	0.74
	364-718	0.99	1
