## Supplementary material for "Polyclonal-Monoclonal Transition in Lung Squamous Cell Carcinoma Evolution": Table 4

### Sheet: Supplementary File4_wgs
Table.4. Phase separation prediction score for KIF26A protein
Protein	MolPhase (0-1)	PS-self 8-feature (0-1)	PS-self 10-feature (0-1)	PS-part 8-feature (0-1)	PS-part 10-feature (0-1)	catGRANULE
KIF26A (human)	1	0.361	0.405	0.551	0.218	1.275
KIF26A (mouse)	1	0.489	0.621	\	\	1.232
